# A 50-gene high-risk profile predictive of COVID-19 and Idiopathic Pulmonary Fibrosis mortality originates from a genomic imbalance in monocyte and T-cell subsets that reverses in survivors with post-COVID-19 Interstitial Lung Disease

**DOI:** 10.1101/2023.10.22.563156

**Authors:** Bochra Tourki, Minxue Jia, Theodoros Karampitsakos, Iset M Vera, Alyssa Arsenault, Krystin Marlin, Carole Y Perrot, Dylan Allen, Forouzandeh Farsaei, David Rutenberg, Debabrata Bandyopadhyay, Ricardo Restrepo, Muhammad R. Qureshi, Kapilkumar Patel, Argyrios Tzouvelekis, Maria Kapetanaki, Brenda Juan-Guardela, Kami Kim, Panayiotis V Benos, Jose D. Herazo-Maya

**Affiliations:** Ubben Center for Pulmonary Fibrosis Research, Division of Pulmonary, Critical Care and Sleep Medicine. Department of Internal Medicine, Morsani College of Medicine, University of South Florida, Tampa, FL, USA; Department of Computational and Systems Biology, School of Medicine, University of Pittsburgh, Pittsburgh, PA, USA; Joint Carnegie Mellon - University of Pittsburgh Computational Biology Ph.D. Program, Pittsburgh, Pennsylvania, USA. Program in Computational Biology, Pittsburgh, PA, USA; Division of infectious Disease, Department of Internal Medicine, Morsani College of Medicine, University of South Florida, Tampa, FL, USA; Center for Advanced Lung Disease and Lung Transplant Program. Tampa General Hospital, FL, USA; Department of Respiratory Medicine, University of Patras, Patras, Greece; Department of Epidemiology, College of Public Health, and Health Professions, and College of Medicine, University of Florida, Gainesville, FL, USA

**Keywords:** 50 genes signature, COVID-19, high-risk, low-risk, post-Covid-19-ILD, IPF, resolution, 7Gene-M-MDSCs, CD4 T cells, CD8 T cells

## Abstract

**Background:** We aim to study the source of circulating immune cells expressing a 50-gene signature predictive of COVID-19 and IPF mortality.

**Methods:** Whole blood and Peripheral Blood Mononuclear cells (PBMC) were obtained from 231 subjects with COVID-19, post-COVID-19-ILD, IPF and controls. We measured the 50-gene signature (nCounter, Nanostring), interleukin 6 (IL6), interferon γ-induced protein (IP10), secreted phosphoprotein 1 (SPP1) and transforming growth factor beta (TGF-β) by Luminex. PCR was used to validate COVID-19 endotypes. For single-cell RNA sequencing (scRNA-seq) we used Chromium Controller (10X Genomics). For analysis we used the Scoring Algorithm of Molecular Subphenotypes (SAMS), Cell Ranger, Seurat, Propeller, Kaplan-Meier curves, CoxPH models, Two-way ANOVA, T-test, and Fisher’s exact.

**Results:** We identified three genomic risk profiles based on the 50-gene signature, and a subset of seven genes, associated with low, intermediate, or high-risk of mortality in COVID-19 with significant differences in IL6, IP10, SPP1 and TGFβ-1. scRNA-seq identified Monocytic-Myeloid-Derived Suppressive cells (M-MDSCs) expressing CD14^+^HLA DR^low^CD163^+^ and high levels of the 7-gene signature (7Gene-M-MDSC) in COVID-19. These cells were not observed in post-COVID-19-ILD or IPF. The 43-gene signature was mostly expressed in CD4 T and CD8 T cell subsets. Increased expression of the 43 gene signature was seen in T cell subsets from survivors with post-COVID-19-ILD. The expression of these genes remained low in IPF.

**Conclusion:** A 50-gene, high-risk profile in COVID-19 is characterized by a genomic imbalance in monocyte and T-cell subsets that reverses in survivors with post-COVID-19 Interstitial Lung Disease
