## Supplemental file 1 for "A 50-gene high-risk profile predictive of COVID-19 and Idiopathic Pulmonary Fibrosis mortality originates from a genomic imbalance in monocyte and T-cell subsets that reverses in survivors with post-COVID-19 Interstitial Lung Disease"

### Sheet: cell counts
Sample	Cell Type	cell count (n)	cell type fraction	Disease_Group
CTRL-1	Memory CD4 T	976	0.167698	Control
CTRL-1	NK	879	0.151031	Control
CTRL-1	Naive CD4 T	1529	0.262715	Control
CTRL-1	CD14+CD163-HLA-DRhi Mono	428	0.0735395	Control
CTRL-1	Memory CD8 T GZMB+	453	0.0778351	Control
CTRL-1	CD14+CD163-HLA-DRlow Mono	290	0.0498282	Control
CTRL-1	Memory CD8 T GZMK+	192	0.0329897	Control
CTRL-1	CD16 Mono	172	0.0295533	Control
CTRL-1	CD14+CD163+HLA-DRlow Mono	1	0.000171821	Control
CTRL-1	Platelet	39	0.00670103	Control
CTRL-1	B Lymph	168	0.028866	Control
CTRL-1	Naive CD8 T	470	0.080756	Control
CTRL-1	Treg	76	0.0130584	Control
CTRL-1	Plasmablast & Proliferating	34	0.00584192	Control
CTRL-1	cDC	81	0.0139175	Control
CTRL-1	pDC	22	0.00378007	Control
CTRL-1	HSPC	10	0.00171821	Control
CTRL-2	Memory CD4 T	634	0.129945	Control
CTRL-2	NK	1110	0.227506	Control
CTRL-2	Naive CD4 T	1511	0.309695	Control
CTRL-2	CD14+CD163-HLA-DRhi Mono	298	0.0610781	Control
CTRL-2	Memory CD8 T GZMB+	111	0.0227506	Control
CTRL-2	CD14+CD163-HLA-DRlow Mono	339	0.0694815	Control
CTRL-2	Memory CD8 T GZMK+	72	0.0147571	Control
CTRL-2	CD16 Mono	304	0.0623078	Control
CTRL-2	CD14+CD163+HLA-DRlow Mono	0	0	Control
CTRL-2	Platelet	82	0.0168067	Control
CTRL-2	B Lymph	144	0.0295142	Control
CTRL-2	Naive CD8 T	201	0.041197	Control
CTRL-2	Treg	24	0.00491904	Control
CTRL-2	Plasmablast & Proliferating	17	0.00348432	Control
CTRL-2	cDC	4	0.00081984	Control
CTRL-2	pDC	27	0.00553392	Control
CTRL-2	HSPC	1	0.00020496	Control
CTRL-3	Memory CD4 T	940	0.219114	Control
CTRL-3	NK	258	0.0601399	Control
CTRL-3	Naive CD4 T	1079	0.251515	Control
CTRL-3	CD14+CD163-HLA-DRhi Mono	435	0.101399	Control
CTRL-3	Memory CD8 T GZMB+	16	0.0037296	Control
CTRL-3	CD14+CD163-HLA-DRlow Mono	466	0.108625	Control
CTRL-3	Memory CD8 T GZMK+	193	0.0449883	Control
CTRL-3	CD16 Mono	156	0.0363636	Control
CTRL-3	CD14+CD163+HLA-DRlow Mono	2	0.0004662	Control
CTRL-3	Platelet	38	0.00885781	Control
CTRL-3	B Lymph	145	0.0337995	Control
CTRL-3	Naive CD8 T	464	0.108159	Control
CTRL-3	Treg	61	0.0142191	Control
CTRL-3	Plasmablast & Proliferating	19	0.0044289	Control
CTRL-3	cDC	2	0.0004662	Control
CTRL-3	pDC	15	0.0034965	Control
CTRL-3	HSPC	1	0.0002331	Control
CTRL-4	Memory CD4 T	1104	0.178065	Control
CTRL-4	NK	645	0.104032	Control
CTRL-4	Naive CD4 T	915	0.147581	Control
CTRL-4	CD14+CD163-HLA-DRhi Mono	992	0.16	Control
CTRL-4	Memory CD8 T GZMB+	306	0.0493548	Control
CTRL-4	CD14+CD163-HLA-DRlow Mono	1001	0.161452	Control
CTRL-4	Memory CD8 T GZMK+	295	0.0475806	Control
CTRL-4	CD16 Mono	303	0.048871	Control
CTRL-4	CD14+CD163+HLA-DRlow Mono	1	0.00016129	Control
CTRL-4	Platelet	65	0.0104839	Control
CTRL-4	B Lymph	113	0.0182258	Control
CTRL-4	Naive CD8 T	188	0.0303226	Control
CTRL-4	Treg	99	0.0159677	Control
CTRL-4	Plasmablast & Proliferating	24	0.00387097	Control
CTRL-4	cDC	124	0.02	Control
CTRL-4	pDC	22	0.00354839	Control
CTRL-4	HSPC	3	0.000483871	Control
Cov-14	Memory CD4 T	53	0.0222409	Covid19
Cov-14	NK	401	0.168275	Covid19
Cov-14	Naive CD4 T	53	0.0222409	Covid19
Cov-14	CD14+CD163-HLA-DRhi Mono	38	0.0159463	Covid19
Cov-14	Memory CD8 T GZMB+	107	0.0449014	Covid19
Cov-14	CD14+CD163-HLA-DRlow Mono	39	0.0163659	Covid19
Cov-14	Memory CD8 T GZMK+	125	0.0524549	Covid19
Cov-14	CD16 Mono	55	0.0230802	Covid19
Cov-14	CD14+CD163+HLA-DRlow Mono	387	0.1624	Covid19
Cov-14	Platelet	700	0.293747	Covid19
Cov-14	B Lymph	89	0.0373479	Covid19
Cov-14	Naive CD8 T	2	0.000839278	Covid19
Cov-14	Treg	28	0.0117499	Covid19
Cov-14	Plasmablast & Proliferating	288	0.120856	Covid19
Cov-14	cDC	1	0.000419639	Covid19
Cov-14	pDC	17	0.00713386	Covid19
Cov-14	HSPC	0	0	Covid19
Cov-43	Memory CD4 T	358	0.0888999	Covid19
Cov-43	NK	516	0.128135	Covid19
Cov-43	Naive CD4 T	292	0.0725106	Covid19
Cov-43	CD14+CD163-HLA-DRhi Mono	202	0.0501614	Covid19
Cov-43	Memory CD8 T GZMB+	128	0.0317854	Covid19
Cov-43	CD14+CD163-HLA-DRlow Mono	248	0.0615843	Covid19
Cov-43	Memory CD8 T GZMK+	53	0.0131612	Covid19
Cov-43	CD16 Mono	131	0.0325304	Covid19
Cov-43	CD14+CD163+HLA-DRlow Mono	695	0.172585	Covid19
Cov-43	Platelet	376	0.0933698	Covid19
Cov-43	B Lymph	402	0.0998262	Covid19
Cov-43	Naive CD8 T	162	0.0402285	Covid19
Cov-43	Treg	83	0.0206109	Covid19
Cov-43	Plasmablast & Proliferating	368	0.0913832	Covid19
Cov-43	cDC	7	0.00173827	Covid19
Cov-43	pDC	6	0.00148994	Covid19
Cov-43	HSPC	0	0	Covid19
Cov-55	Memory CD4 T	0	0	Covid19
Cov-55	NK	93	0.0158541	Covid19
Cov-55	Naive CD4 T	46	0.0078418	Covid19
Cov-55	CD14+CD163-HLA-DRhi Mono	385	0.0656325	Covid19
Cov-55	Memory CD8 T GZMB+	57	0.00971701	Covid19
Cov-55	CD14+CD163-HLA-DRlow Mono	320	0.0545517	Covid19
Cov-55	Memory CD8 T GZMK+	17	0.00289806	Covid19
Cov-55	CD16 Mono	833	0.142005	Covid19
Cov-55	CD14+CD163+HLA-DRlow Mono	3337	0.568871	Covid19
Cov-55	Platelet	370	0.0630753	Covid19
Cov-55	B Lymph	56	0.00954654	Covid19
Cov-55	Naive CD8 T	0	0	Covid19
Cov-55	Treg	11	0.00187521	Covid19
Cov-55	Plasmablast & Proliferating	284	0.0484146	Covid19
Cov-55	cDC	40	0.00681896	Covid19
Cov-55	pDC	8	0.00136379	Covid19
Cov-55	HSPC	9	0.00153427	Covid19
Clinic-1	Memory CD4 T	739	0.136372	PostCovid19ILD
Clinic-1	NK	886	0.163499	PostCovid19ILD
Clinic-1	Naive CD4 T	719	0.132681	PostCovid19ILD
Clinic-1	CD14+CD163-HLA-DRhi Mono	650	0.119948	PostCovid19ILD
Clinic-1	Memory CD8 T GZMB+	536	0.0989112	PostCovid19ILD
Clinic-1	CD14+CD163-HLA-DRlow Mono	682	0.125853	PostCovid19ILD
Clinic-1	Memory CD8 T GZMK+	408	0.0752906	PostCovid19ILD
Clinic-1	CD16 Mono	203	0.0374608	PostCovid19ILD
Clinic-1	CD14+CD163+HLA-DRlow Mono	0	0	PostCovid19ILD
Clinic-1	Platelet	58	0.0107031	PostCovid19ILD
Clinic-1	B Lymph	117	0.0215907	PostCovid19ILD
Clinic-1	Naive CD8 T	71	0.013102	PostCovid19ILD
Clinic-1	Treg	120	0.0221443	PostCovid19ILD
Clinic-1	Plasmablast & Proliferating	108	0.0199299	PostCovid19ILD
Clinic-1	cDC	79	0.0145783	PostCovid19ILD
Clinic-1	pDC	30	0.00553608	PostCovid19ILD
Clinic-1	HSPC	13	0.00239897	PostCovid19ILD
Clinic-5	Memory CD4 T	534	0.162162	PostCovid19ILD
Clinic-5	NK	687	0.208624	PostCovid19ILD
Clinic-5	Naive CD4 T	529	0.160644	PostCovid19ILD
Clinic-5	CD14+CD163-HLA-DRhi Mono	147	0.0446401	PostCovid19ILD
Clinic-5	Memory CD8 T GZMB+	534	0.162162	PostCovid19ILD
Clinic-5	CD14+CD163-HLA-DRlow Mono	126	0.038263	PostCovid19ILD
Clinic-5	Memory CD8 T GZMK+	155	0.0470695	PostCovid19ILD
Clinic-5	CD16 Mono	51	0.0154874	PostCovid19ILD
Clinic-5	CD14+CD163+HLA-DRlow Mono	0	0	PostCovid19ILD
Clinic-5	Platelet	18	0.00546614	PostCovid19ILD
Clinic-5	B Lymph	80	0.024294	PostCovid19ILD
Clinic-5	Naive CD8 T	301	0.091406	PostCovid19ILD
Clinic-5	Treg	68	0.0206499	PostCovid19ILD
Clinic-5	Plasmablast & Proliferating	23	0.00698451	PostCovid19ILD
Clinic-5	cDC	23	0.00698451	PostCovid19ILD
Clinic-5	pDC	13	0.00394777	PostCovid19ILD
Clinic-5	HSPC	4	0.0012147	PostCovid19ILD
Clinic-8	Memory CD4 T	431	0.149757	PostCovid19ILD
Clinic-8	NK	414	0.14385	PostCovid19ILD
Clinic-8	Naive CD4 T	598	0.207783	PostCovid19ILD
Clinic-8	CD14+CD163-HLA-DRhi Mono	160	0.0555942	PostCovid19ILD
Clinic-8	Memory CD8 T GZMB+	411	0.142808	PostCovid19ILD
Clinic-8	CD14+CD163-HLA-DRlow Mono	152	0.0528145	PostCovid19ILD
Clinic-8	Memory CD8 T GZMK+	42	0.0145935	PostCovid19ILD
Clinic-8	CD16 Mono	218	0.075747	PostCovid19ILD
Clinic-8	CD14+CD163+HLA-DRlow Mono	0	0	PostCovid19ILD
Clinic-8	Platelet	21	0.00729673	PostCovid19ILD
Clinic-8	B Lymph	73	0.0253648	PostCovid19ILD
Clinic-8	Naive CD8 T	235	0.0816539	PostCovid19ILD
Clinic-8	Treg	28	0.00972898	PostCovid19ILD
Clinic-8	Plasmablast & Proliferating	58	0.0201529	PostCovid19ILD
Clinic-8	cDC	36	0.0125087	PostCovid19ILD
Clinic-8	pDC	0	0	PostCovid19ILD
Clinic-8	HSPC	1	0.000347464	PostCovid19ILD
Clinic-12	Memory CD4 T	428	0.070814	PostCovid19ILD
Clinic-12	NK	651	0.10771	PostCovid19ILD
Clinic-12	Naive CD4 T	251	0.0415288	PostCovid19ILD
Clinic-12	CD14+CD163-HLA-DRhi Mono	1473	0.243713	PostCovid19ILD
Clinic-12	Memory CD8 T GZMB+	341	0.0564196	PostCovid19ILD
Clinic-12	CD14+CD163-HLA-DRlow Mono	1719	0.284414	PostCovid19ILD
Clinic-12	Memory CD8 T GZMK+	47	0.00777631	PostCovid19ILD
Clinic-12	CD16 Mono	717	0.11863	PostCovid19ILD
Clinic-12	CD14+CD163+HLA-DRlow Mono	1	0.000165453	PostCovid19ILD
Clinic-12	Platelet	40	0.00661813	PostCovid19ILD
Clinic-12	B Lymph	103	0.0170417	PostCovid19ILD
Clinic-12	Naive CD8 T	45	0.0074454	PostCovid19ILD
Clinic-12	Treg	112	0.0185308	PostCovid19ILD
Clinic-12	Plasmablast & Proliferating	25	0.00413633	PostCovid19ILD
Clinic-12	cDC	25	0.00413633	PostCovid19ILD
Clinic-12	pDC	54	0.00893448	PostCovid19ILD
Clinic-12	HSPC	12	0.00198544	PostCovid19ILD
Clinic-15	Memory CD4 T	922	0.130116	PostCovid19ILD
Clinic-15	NK	1236	0.174428	PostCovid19ILD
Clinic-15	Naive CD4 T	687	0.0969517	PostCovid19ILD
Clinic-15	CD14+CD163-HLA-DRhi Mono	878	0.123906	PostCovid19ILD
Clinic-15	Memory CD8 T GZMB+	796	0.112334	PostCovid19ILD
Clinic-15	CD14+CD163-HLA-DRlow Mono	795	0.112193	PostCovid19ILD
Clinic-15	Memory CD8 T GZMK+	565	0.0797347	PostCovid19ILD
Clinic-15	CD16 Mono	392	0.0553203	PostCovid19ILD
Clinic-15	CD14+CD163+HLA-DRlow Mono	1	0.000141123	PostCovid19ILD
Clinic-15	Platelet	133	0.0187694	PostCovid19ILD
Clinic-15	B Lymph	97	0.013689	PostCovid19ILD
Clinic-15	Naive CD8 T	98	0.0138301	PostCovid19ILD
Clinic-15	Treg	161	0.0227209	PostCovid19ILD
Clinic-15	Plasmablast & Proliferating	184	0.0259667	PostCovid19ILD
Clinic-15	cDC	93	0.0131245	PostCovid19ILD
Clinic-15	pDC	42	0.00592718	PostCovid19ILD
Clinic-15	HSPC	6	0.00084674	PostCovid19ILD
IPF-1	Memory CD4 T	1119	0.171153	IPF
IPF-1	NK	658	0.100642	IPF
IPF-1	Naive CD4 T	871	0.133221	IPF
IPF-1	CD14+CD163-HLA-DRhi Mono	402	0.0614867	IPF
IPF-1	Memory CD8 T GZMB+	1247	0.190731	IPF
IPF-1	CD14+CD163-HLA-DRlow Mono	350	0.0535332	IPF
IPF-1	Memory CD8 T GZMK+	378	0.0578158	IPF
IPF-1	CD16 Mono	549	0.0839706	IPF
IPF-1	CD14+CD163+HLA-DRlow Mono	0	0	IPF
IPF-1	Platelet	253	0.0386968	IPF
IPF-1	B Lymph	354	0.054145	IPF
IPF-1	Naive CD8 T	215	0.0328847	IPF
IPF-1	Treg	102	0.0156011	IPF
IPF-1	Plasmablast & Proliferating	24	0.00367085	IPF
IPF-1	cDC	2	0.000305904	IPF
IPF-1	pDC	12	0.00183542	IPF
IPF-1	HSPC	2	0.000305904	IPF
IPF-3	Memory CD4 T	1145	0.163946	IPF
IPF-3	NK	977	0.139891	IPF
IPF-3	Naive CD4 T	1095	0.156787	IPF
IPF-3	CD14+CD163-HLA-DRhi Mono	828	0.118557	IPF
IPF-3	Memory CD8 T GZMB+	408	0.0584192	IPF
IPF-3	CD14+CD163-HLA-DRlow Mono	741	0.1061	IPF
IPF-3	Memory CD8 T GZMK+	988	0.141466	IPF
IPF-3	CD16 Mono	152	0.021764	IPF
IPF-3	CD14+CD163+HLA-DRlow Mono	0	0	IPF
IPF-3	Platelet	114	0.016323	IPF
IPF-3	B Lymph	235	0.0336483	IPF
IPF-3	Naive CD8 T	111	0.0158935	IPF
IPF-3	Treg	92	0.013173	IPF
IPF-3	Plasmablast & Proliferating	11	0.00157503	IPF
IPF-3	cDC	54	0.00773196	IPF
IPF-3	pDC	33	0.00472509	IPF
IPF-3	HSPC	0	0	IPF
IPF-6	Memory CD4 T	461	0.0856241	IPF
IPF-6	NK	919	0.170691	IPF
IPF-6	Naive CD4 T	373	0.0692793	IPF
IPF-6	CD14+CD163-HLA-DRhi Mono	659	0.1224	IPF
IPF-6	Memory CD8 T GZMB+	1114	0.206909	IPF
IPF-6	CD14+CD163-HLA-DRlow Mono	492	0.0913819	IPF
IPF-6	Memory CD8 T GZMK+	521	0.0967682	IPF
IPF-6	CD16 Mono	572	0.106241	IPF
IPF-6	CD14+CD163+HLA-DRlow Mono	0	0	IPF
IPF-6	Platelet	34	0.00631501	IPF
IPF-6	B Lymph	52	0.00965825	IPF
IPF-6	Naive CD8 T	60	0.0111441	IPF
IPF-6	Treg	76	0.0141159	IPF
IPF-6	Plasmablast & Proliferating	49	0.00910104	IPF
IPF-6	cDC	2	0.000371471	IPF
IPF-6	pDC	0	0	IPF
IPF-6	HSPC	0	0	IPF
IPF-8	Memory CD4 T	323	0.0467371	IPF
IPF-8	NK	850	0.122992	IPF
IPF-8	Naive CD4 T	446	0.0645348	IPF
IPF-8	CD14+CD163-HLA-DRhi Mono	1043	0.150919	IPF
IPF-8	Memory CD8 T GZMB+	1690	0.244538	IPF
IPF-8	CD14+CD163-HLA-DRlow Mono	1146	0.165823	IPF
IPF-8	Memory CD8 T GZMK+	728	0.105339	IPF
IPF-8	CD16 Mono	29	0.00419621	IPF
IPF-8	CD14+CD163+HLA-DRlow Mono	2	0.000289394	IPF
IPF-8	Platelet	335	0.0484734	IPF
IPF-8	B Lymph	123	0.0177977	IPF
IPF-8	Naive CD8 T	40	0.00578787	IPF
IPF-8	Treg	56	0.00810302	IPF
IPF-8	Plasmablast & Proliferating	25	0.00361742	IPF
IPF-8	cDC	53	0.00766893	IPF
IPF-8	pDC	22	0.00318333	IPF
IPF-8	HSPC	0	0	IPF
IPF-12	Memory CD4 T	955	0.203321	IPF
IPF-12	NK	323	0.0687673	IPF
IPF-12	Naive CD4 T	829	0.176496	IPF
IPF-12	CD14+CD163-HLA-DRhi Mono	892	0.189908	IPF
IPF-12	Memory CD8 T GZMB+	36	0.00766447	IPF
IPF-12	CD14+CD163-HLA-DRlow Mono	801	0.170534	IPF
IPF-12	Memory CD8 T GZMK+	92	0.019587	IPF
IPF-12	CD16 Mono	178	0.0378965	IPF
IPF-12	CD14+CD163+HLA-DRlow Mono	2	0.000425804	IPF
IPF-12	Platelet	56	0.0119225	IPF
IPF-12	B Lymph	341	0.0725995	IPF
IPF-12	Naive CD8 T	109	0.0232063	IPF
IPF-12	Treg	28	0.00596125	IPF
IPF-12	Plasmablast & Proliferating	17	0.00361933	IPF
IPF-12	cDC	15	0.00319353	IPF
IPF-12	pDC	17	0.00361933	IPF
IPF-12	HSPC	6	0.00127741	IPF
IPF-13	Memory CD4 T	452	0.135817	IPF
IPF-13	NK	975	0.292969	IPF
IPF-13	Naive CD4 T	340	0.102163	IPF
IPF-13	CD14+CD163-HLA-DRhi Mono	256	0.0769231	IPF
IPF-13	Memory CD8 T GZMB+	392	0.117788	IPF
IPF-13	CD14+CD163-HLA-DRlow Mono	279	0.0838341	IPF
IPF-13	Memory CD8 T GZMK+	64	0.0192308	IPF
IPF-13	CD16 Mono	158	0.047476	IPF
IPF-13	CD14+CD163+HLA-DRlow Mono	3	0.000901442	IPF
IPF-13	Platelet	144	0.0432692	IPF
IPF-13	B Lymph	122	0.0366587	IPF
IPF-13	Naive CD8 T	88	0.0264423	IPF
IPF-13	Treg	31	0.0093149	IPF
IPF-13	Plasmablast & Proliferating	24	0.00721154	IPF
IPF-13	cDC	0	0	IPF
IPF-13	pDC	0	0	IPF
IPF-13	HSPC	0	0	IPF

### Sheet: Comparsion
CellType	.y.	group1	group2	n1	n2	statistic	df	PropMean.group1	PropMean.group2	PropRatio	Tstatistic	p val
B Lymph	freq	Control	Covid19	4	3	1.8103	5.45325	0.0276014	0.0489069	1.7719	0.326054	0.749439
CD14+CD163-HLA-DRhi Mono	freq	Control	Covid19	4	3	-0.444815	6.40943	0.0990041	0.0439134	0.443551	-1.48983	0.159514
CD14+CD163-HLA-DRlow Mono	freq	Control	Covid19	4	3	-0.505187	6.11599	0.0973465	0.0441673	0.453712	-1.3751	0.19174
CD14+CD163+HLA-DRlow Mono	freq	Control	Covid19	4	3	1.32951	3.90806	0.000199828	0.301286	1507.72	10.3346	9.63e-08
CD16 Mono	freq	Control	Covid19	4	3	-0.854469	5.26105	0.0442739	0.0658718	1.48782	0.202424	0.842638
cDC	freq	Control	Covid19	4	3	-0.278277	4.01283	0.00880089	0.00299229	0.339998	-0.561063	0.586794
HSPC	freq	Control	Covid19	4	3	-1.35111	6.9251	0.000660036	0.000511422	0.774839	-0.660458	0.520195
Memory CD4 T	freq	Control	Covid19	4	3	1.81434	6.43688	0.173705	0.0370469	0.213275	-2.43861	0.0393735
Memory CD8 T GZMB+	freq	Control	Covid19	4	3	-3.12051	6.99779	0.0384175	0.0288013	0.749691	-0.011594	0.990921
Memory CD8 T GZMK+	freq	Control	Covid19	4	3	-0.588703	5.78214	0.035079	0.022838	0.651047	-1.24681	0.233902
Naive CD4 T	freq	Control	Covid19	4	3	2.59496	6.28823	0.242876	0.0341977	0.140803	-3.71921	0.0024674
Naive CD8 T	freq	Control	Covid19	4	3	0.915938	6.90646	0.0651085	0.0136892	0.210253	-2.86288	0.0201065
NK	freq	Control	Covid19	4	3	-0.606207	4.29577	0.135677	0.104088	0.767175	-0.785374	0.445951
pDC	freq	Control	Covid19	4	3	-0.506478	4.85351	0.00408972	0.0033292	0.814041	-0.728264	0.479033
Plasmablast & Proliferating	freq	Control	Covid19	4	3	-2.60727	4.12065	0.00440653	0.0868846	19.7172	4.98049	0.000232374
Platelet	freq	Control	Covid19	4	3	0.289931	6.98911	0.0107124	0.150064	14.0085	3.99117	0.00146292
Treg	freq	Control	Covid19	4	3	-1.97044	6.78699	0.0120411	0.011412	0.947755	-0.486293	0.634646
B Lymph	freq	Control	IPF	4	6	1.0644	2.02742	0.0276014	0.0374179	0.737652	-0.331712	0.745348
CD14+CD163-HLA-DRhi Mono	freq	Control	IPF	4	6	-1.91997	5.18511	0.0990041	0.120032	0.824812	-0.577761	0.573213
CD14+CD163-HLA-DRlow Mono	freq	Control	IPF	4	6	-1.70917	4.76596	0.0973465	0.111868	0.870193	-0.450061	0.660016
CD14+CD163+HLA-DRlow Mono	freq	Control	IPF	4	6	2.25088	2	0.000199828	0.00026944	0.741642	0.225716	0.824927
CD16 Mono	freq	Control	IPF	4	6	0.127124	2.87613	0.0442739	0.0502573	0.880944	0.393331	0.70044
cDC	freq	Control	IPF	4	6	-2.60247	5.42281	0.00880089	0.00321197	2.74003	1.02751	0.324096
HSPC	freq	Control	IPF	4	6	-1.33865	4.11047	0.000660036	0.000263886	2.50122	1.89271	0.0808387
Memory CD4 T	freq	Control	IPF	4	6	-2.99219	3.42752	0.173705	0.134433	1.29213	1.01258	0.329577
Memory CD8 T GZMB+	freq	Control	IPF	4	6	-4.0864	5.77119	0.0384175	0.137675	0.279045	-1.84588	0.0892722
Memory CD8 T GZMK+	freq	Control	IPF	4	6	-1.03969	5.28423	0.035079	0.0733679	0.478124	-1.21801	0.244681
Naive CD4 T	freq	Control	IPF	4	6	-2.72951	5.99852	0.242876	0.11708	2.07444	2.51092	0.0259102
Naive CD8 T	freq	Control	IPF	4	6	-1.22153	5.99876	0.0651085	0.0192265	3.3864	2.9785	0.0105839
NK	freq	Control	IPF	4	6	-1.14327	2.54934	0.135677	0.149325	0.9086	-0.292184	0.774717
pDC	freq	Control	IPF	4	6	-0.642036	4.3035	0.00408972	0.00222719	1.83626	1.73591	0.107708
Plasmablast & Proliferating	freq	Control	IPF	4	6	3.33141	2.1608	0.00440653	0.0047992	0.91818	0.11311	0.911656
Platelet	freq	Control	IPF	4	6	1.93743	2.00445	0.0107124	0.0275	0.38954	-1.68153	0.116305
Treg	freq	Control	IPF	4	6	-1.24302	2.7895	0.0120411	0.0110449	1.0902	0.140345	0.89052
B Lymph	freq	Covid19	IPF	3	6	-0.978912	6.14529	0.0489069	0.0374179	1.30704	0.12061	0.905632
CD14+CD163-HLA-DRhi Mono	freq	Covid19	IPF	3	6	-0.718966	6.9197	0.0439134	0.120032	0.365847	-1.9786	0.066907
CD14+CD163-HLA-DRlow Mono	freq	Covid19	IPF	3	6	-0.465667	6.33583	0.0441673	0.111868	0.394817	-1.80243	0.0920087
CD14+CD163+HLA-DRlow Mono	freq	Covid19	IPF	3	6	-0.396446	7.84	0.301286	0.00026944	1118.19	9.80656	7.71e-08
CD16 Mono	freq	Covid19	IPF	3	6	-0.346827	6.83541	0.0658718	0.0502573	1.31069	0.465778	0.648199
cDC	freq	Covid19	IPF	3	6	1.09676	3.57335	0.00299229	0.00321197	0.931606	0.442285	0.665169
HSPC	freq	Covid19	IPF	3	6	0.955398	5.03511	0.000511422	0.000263886	1.93804	0.803498	0.434484
Memory CD4 T	freq	Covid19	IPF	3	6	1.30617	7.99963	0.0370469	0.134433	0.275579	-2.76311	0.0154695
Memory CD8 T GZMB+	freq	Covid19	IPF	3	6	-2.42133	6.62891	0.0288013	0.137675	0.209198	-1.77453	0.0966752
Memory CD8 T GZMK+	freq	Covid19	IPF	3	6	-1.77549	6.26662	0.022838	0.0733679	0.311281	-2.04866	0.058783
Naive CD4 T	freq	Covid19	IPF	3	6	3.22409	4.8308	0.0341977	0.11708	0.292088	-2.57157	0.0215206
Naive CD8 T	freq	Covid19	IPF	3	6	2.48691	3.31919	0.0136892	0.0192265	0.712	-2.34385	0.034685
NK	freq	Covid19	IPF	3	6	-0.284236	7.02167	0.104088	0.149325	0.697055	-1.04188	0.314293
pDC	freq	Covid19	IPF	3	6	1.99179	7.6365	0.0033292	0.00222719	1.49479	0.936959	0.364967
Plasmablast & Proliferating	freq	Covid19	IPF	3	6	-0.314464	6.79293	0.0868846	0.0047992	18.104	5.10381	0.000137846
Platelet	freq	Covid19	IPF	3	6	-2.18426	5.83409	0.150064	0.0275	5.45688	2.74728	0.0151807
Treg	freq	Covid19	IPF	3	6	0.343721	5.37349	0.011412	0.0110449	1.03324	-0.464888	0.648821
B Lymph	freq	PostCovid19ILD	IPF	5	6	0.405638	2.51861	0.020396	0.0374179	0.545087	-1.10155	0.286593
CD14+CD163-HLA-DRhi Mono	freq	PostCovid19ILD	IPF	5	6	-3.1431	6.77833	0.11756	0.120032	0.979406	-0.321576	0.751845
CD14+CD163-HLA-DRlow Mono	freq	PostCovid19ILD	IPF	5	6	-2.85111	6.86101	0.122708	0.111868	1.0969	-0.134349	0.894765
CD14+CD163+HLA-DRlow Mono	freq	PostCovid19ILD	IPF	5	6	2.24932	2	6.13e-05	0.00026944	0.227566	-0.519469	0.610388
CD16 Mono	freq	PostCovid19ILD	IPF	5	6	0.378484	2.70033	0.0605291	0.0502573	1.20438	0.689922	0.49991
cDC	freq	PostCovid19ILD	IPF	5	6	-0.0893617	4.43047	0.0102665	0.00321197	3.19632	2.9021	0.0106803
HSPC	freq	PostCovid19ILD	IPF	5	6	0.448116	2.69219	0.00135866	0.000263886	5.14867	3.6243	0.0022082
Memory CD4 T	freq	PostCovid19ILD	IPF	5	6	-2.72054	5.14733	0.129844	0.134433	0.965864	0.071309	0.944016
Memory CD8 T GZMB+	freq	PostCovid19ILD	IPF	5	6	-2.78738	5.69122	0.114527	0.137675	0.831864	0.267131	0.792705
Memory CD8 T GZMK+	freq	PostCovid19ILD	IPF	5	6	-2.00184	6.82547	0.0448929	0.0733679	0.611888	-1.10729	0.284179
Naive CD4 T	freq	PostCovid19ILD	IPF	5	6	-3.04935	5.51519	0.127918	0.11708	1.09257	0.103292	0.918986
Naive CD8 T	freq	PostCovid19ILD	IPF	5	6	-0.398381	2.39693	0.0414875	0.0192265	2.15783	0.845675	0.409928
NK	freq	PostCovid19ILD	IPF	5	6	-0.811834	4.06054	0.159622	0.149325	1.06896	0.413359	0.684709
pDC	freq	PostCovid19ILD	IPF	5	6	0.533982	2.73412	0.0048691	0.00222719	2.1862	1.18046	0.256694
Plasmablast & Proliferating	freq	PostCovid19ILD	IPF	5	6	3.89707	2.0117	0.0154341	0.0047992	3.21596	2.49678	0.0235501
Platelet	freq	PostCovid19ILD	IPF	5	6	1.68481	2.04163	0.0097707	0.0275	0.355298	-2.03797	0.0580525
Treg	freq	PostCovid19ILD	IPF	5	6	0.0652204	2.33602	0.018755	0.0110449	1.69807	1.55992	0.137906
B Lymph	freq	Control	PostCovid19ILD	4	5	-1.75127	5.53867	0.0384175	0.114527	2.98111	2.86115	0.013586
CD14+CD163-HLA-DRhi Mono	freq	Control	PostCovid19ILD	4	5	-0.0612846	6.2744	0.00440653	0.0154341	3.50254	2.52319	0.0257484
CD14+CD163-HLA-DRlow Mono	freq	Control	PostCovid19ILD	4	5	0.226981	5.51646	0.242876	0.127918	0.526679	-2.15456	0.0509205
CD14+CD163+HLA-DRlow Mono	freq	Control	PostCovid19ILD	4	5	-1.37753	5.65647	0.000660036	0.00135866	2.05847	1.75184	0.103792
CD16 Mono	freq	Control	PostCovid19ILD	4	5	0.435911	8.55422	0.0651085	0.0414875	0.637205	-1.49219	0.159964
cDC	freq	Control	PostCovid19ILD	4	5	2.82306	7.77507	0.00880089	0.0102665	1.16653	1.41161	0.183079
HSPC	freq	Control	PostCovid19ILD	4	5	2.56194	6.39817	0.0120411	0.018755	1.55758	1.37665	0.192306
Memory CD4 T	freq	Control	PostCovid19ILD	4	5	-0.160609	8.33663	0.173705	0.129844	0.747497	-1.11001	0.287482
Memory CD8 T GZMB+	freq	Control	PostCovid19ILD	4	5	-0.552564	7.13873	0.000199828	6.13e-05	0.306841	-1.00384	0.334121
Memory CD8 T GZMK+	freq	Control	PostCovid19ILD	4	5	-1.13358	8.69703	0.0276014	0.020396	0.738949	-0.981407	0.344642
Naive CD4 T	freq	Control	PostCovid19ILD	4	5	0.319688	7.21606	0.135677	0.159622	1.17649	0.751673	0.465892
Naive CD8 T	freq	Control	PostCovid19ILD	4	5	1.17524	4.40032	0.00408972	0.0048691	1.19057	-0.495644	0.628961
NK	freq	Control	PostCovid19ILD	4	5	0.285215	7.40728	0.0442739	0.0605291	1.36715	0.380607	0.709758
pDC	freq	Control	PostCovid19ILD	4	5	1.58699	6.30318	0.0107124	0.0097707	0.912096	-0.371319	0.716495
Plasmablast & Proliferating	freq	Control	PostCovid19ILD	4	5	2.44527	4.58863	0.0973465	0.122708	1.26052	0.242197	0.812478
Platelet	freq	Control	PostCovid19ILD	4	5	-2.2857	6.04199	0.0990041	0.11756	1.18743	0.187123	0.854507
Treg	freq	Control	PostCovid19ILD	4	5	2.72198	7.11746	0.035079	0.0448929	1.27977	0.00933033	0.9927
B Lymph	freq	Covid19	PostCovid19ILD	3	5	-0.792048	2.0617	0.0489069	0.020396	0.417038	-0.779695	0.441118
CD14+CD163-HLA-DRhi Mono	freq	Covid19	PostCovid19ILD	3	5	2.08237	4.82924	0.0439134	0.11756	2.6771	1.51329	0.13971
CD14+CD163-HLA-DRlow Mono	freq	Covid19	PostCovid19ILD	3	5	1.87633	4.54866	0.0441673	0.122708	2.77825	1.45324	0.155588
CD14+CD163+HLA-DRlow Mono	freq	Covid19	PostCovid19ILD	3	5	-2.24984	2	0.301286	6.13e-05	0.000203512	-11.3554	6e-13
CD16 Mono	freq	Covid19	PostCovid19ILD	3	5	-0.556056	2.14391	0.0658718	0.0605291	0.918893	0.0420414	0.966719
cDC	freq	Covid19	PostCovid19ILD	3	5	1.10693	3.88936	0.00299229	0.0102665	3.43098	2.24057	0.0318934
HSPC	freq	Covid19	PostCovid19ILD	3	5	0.238005	3.82964	0.000511422	0.00135866	2.65664	1.83623	0.0753328
Memory CD4 T	freq	Covid19	PostCovid19ILD	3	5	4.21855	3.77007	0.0370469	0.129844	3.50486	2.28043	0.0516934
Memory CD8 T GZMB+	freq	Covid19	PostCovid19ILD	3	5	0.50295	4.75287	0.0288013	0.114527	3.97645	2.36881	0.0238433
Memory CD8 T GZMK+	freq	Covid19	PostCovid19ILD	3	5	0.726297	2.98262	0.022838	0.0448929	1.96571	1.2544	0.218683
Naive CD4 T	freq	Covid19	PostCovid19ILD	3	5	5.29687	4.55865	0.0341977	0.127918	3.74053	2.3907	0.0226697
Naive CD8 T	freq	Covid19	PostCovid19ILD	3	5	2.30076	4.95373	0.0136892	0.0414875	3.03066	2.11778	0.0666873
NK	freq	Covid19	PostCovid19ILD	3	5	0.544811	4.16802	0.104088	0.159622	1.53353	1.24339	0.222471
pDC	freq	Covid19	PostCovid19ILD	3	5	0.387308	2.26234	0.0033292	0.0048691	1.46254	0.160102	0.874249
Plasmablast & Proliferating	freq	Covid19	PostCovid19ILD	3	5	-3.92025	2.00241	0.0868846	0.0154341	0.177639	-2.84417	0.0075831
Platelet	freq	Covid19	PostCovid19ILD	3	5	-1.92463	2.00361	0.150064	0.0097707	0.0651101	-4.06776	0.000276914
Treg	freq	Covid19	PostCovid19ILD	3	5	0.105921	2.82368	0.011412	0.018755	1.64344	1.22373	0.229709
