## Supplemental file 2 for "A 50-gene high-risk profile predictive of COVID-19 and Idiopathic Pulmonary Fibrosis mortality originates from a genomic imbalance in monocyte and T-cell subsets that reverses in survivors with post-COVID-19 Interstitial Lung Disease"

### Sheet: 7 GENES UPREGULATED 
	CD14+CD163-HLA-DRhi
	Cov vs CTRL					Post Cov vs COV						IPF vs Post Cov
Gene	p_val	avg_log2FC	pct.1	pct.2	p_val_adj	p_val	avg_log2FC	pct.1	pct.2	p_val_adj		p_val	avg_log2FC	pct.1	pct.2	p_val_adj
PLBD1	6.42963e-122	1.74059	0.926	0.737	2.35331e-117	4.94626e-85	-1.31555	0.847	0.926	1.81038e-80		1.02007e-27	-0.228377	0.732	0.847	3.73356e-23
TPST1	0	5.52985	0.955	0.04	0	0	-5.88353	0.026	0.955	0		6.9906e-18	0.977241	0.069	0.026	2.55863e-13
MCEMP1	1.30436e-14	0.565827	0.333	0.183	4.77408e-10	1.08161e-16	-0.689544	0.191	0.333	3.9588e-12		0.311427	0.375964	0.191	0.191	1
IL1R2	0	7.02384	0.968	0.031	0	0	-7.1435	0.026	0.968	0		0.00064818	0.486561	0.04	0.026	1
HP	8.65524e-05	0.208109	0.062	0.029	1	8.43659e-10	-0.361737	0.02	0.062	3.08788e-05		1.44305e-11	0.453492	0.049	0.02	5.28171e-07
FLT3	0	3.71151	0.939	0.172	0	0	-3.41334	0.241	0.939	0		6.13919e-15	-0.0398304	0.16	0.241	2.247e-10
S100A12	1.33478e-10	0.497274	0.891	0.821	4.88541e-06	1.30697e-08	-0.468624	0.816	0.891	0.000478362		0.755811	0.16054	0.775	0.816	1
	CD14+CD163-HLA-Drlow
	Cov vs CTRL					Post Cov vs COV						IPF vs Post Cov
Gene	p_val	avg_log2FC	pct.1	pct.2	p_val_adj	p_val	avg_log2FC	pct.1	pct.2	p_val_adj		p_val	avg_log2FC	pct.1	pct.2	p_val_adj
PLBD1	4.14225e-128	1.35715	0.987	0.87	1.51611e-123	3.7256e-97	-1.05353	0.927	0.987	1.36361e-92		0.112325	0.0358757	0.872	0.927	1
TPST1	0	4.40197	0.974	0.104	0	0	-5.47712	0.038	0.974	0		2.90451e-25	1.25249	0.099	0.038	1.06308e-20
MCEMP1	3.50336e-06	0.196193	0.537	0.4	0.128226	1.87743e-16	-0.540856	0.356	0.537	6.8716e-12		7.30358e-12	0.503603	0.404	0.356	2.67318e-07
IL1R2	0	7.9264	1	0.034	0	0	-7.96873	0.035	1	0		8.16857e-07	0.88704	0.059	0.035	0.0298978
HP	0.204189	-0.00551179	0.18	0.156	1	4.29445e-15	-0.658905	0.08	0.18	1.57181e-10		6.79309e-81	1.46422	0.239	0.08	2.48634e-76
FLT3	0	4.21872	0.928	0.103	0	0	-3.85727	0.154	0.928	0		1.02113e-06	0.0672139	0.111	0.154	0.0373744
S100A12	6.52293e-09	0.37781	0.99	0.982	0.000238746	0.900563	-0.139137	0.993	0.99	1		0.967523	0.17076	0.981	0.993	1
	CD14+CD163+HLA-Drlow
	Cov vs CTRL					Post Cov vs COV						IPF vs Post Cov
Gene	p_val	avg_log2FC	pct.1	pct.2	p_val_adj	p_val	avg_log2FC	pct.1	pct.2	p_val_adj		p_val	avg_log2FC	pct.1	pct.2	p_val_adj
PLBD1	0.00405019	2.69146	0.963	0.75	1	0.05709	-2.32212	1	0.963	1		0.107347	1.24191	1	1	1
TPST1	0.000991377	4.36464	0.97	0.25	1	0.0175624	-6.12843	0	0.97	1		0.547615	3.94132	0.286	0	1
MCEMP1	0.469825	0.862574	0.434	0.25	1	0.240043	-2.52114	0	0.434	1		0.547615	1.99332	0.286	0	1
IL1R2	0.0139413	2.59756	0.942	0.25	1	0.0210992	-7.84318	0	0.942	1		0.168807	7.34794	0.714	0	1
HP	0.436035	1.20657	0.133	0	1	0.581941	-1.20657	0	0.133	1		0.789268	1.46841	0.143	0	1
FLT3	0.00172698	3.63726	0.944	0.25	1	0.0207627	-5.40106	0	0.944	1		0.789268	1.46841	0.143	0	1
S100A12	0.383517	0.984724	0.963	1	1	0.626788	-0.738977	1	0.963	1		0.305507	1.15322	1	1	1

### Sheet: 43 GENES ON CD4T
	Naïve CD4T
	Cov vs CTRL					Post Cov vs COV					IPF vs Post Cov
Gene	p_val	avg_log2FC	pct.1	pct.2	p_val_adj	p_val	avg_log2FC	pct.1	pct.2	p_val_adj	p_val	avg_log2FC	pct.1	pct.2	p_val_adj
IL7R	6.8208e-05	0.330815	0.785	0.949	1	0.0198251	-0.223154	0.964	0.785	1	0.0115042	0.0755487	0.96	0.964	1
KLF12	0.0255202	0.431207	0.683	0.741	1	6.65013e-39	0.749062	0.954	0.683	2.43401e-34	2.02207e-150	-0.756044	0.829	0.954	7.40099e-146
NAP1L2	0.940532	0.00987683	0.015	0.016	1	0.233203	0.0551849	0.026	0.015	1	0.301726	-0.0152663	0.021	0.026	1
S1PR1	0.000144709	-0.564044	0.1	0.178	1	2.25291e-12	0.890319	0.277	0.1	8.24588e-08	1.01603e-17	-0.38127	0.18	0.277	3.71875e-13
GBP4	0.000100124	-0.51279	0.074	0.148	1	2.95011e-13	0.976823	0.246	0.074	1.07977e-08	8.59831e-17	-0.429203	0.157	0.246	3.14707e-12
CD96	0.0354584	0.423009	0.619	0.695	1	7.41709e-19	0.553896	0.88	0.619	2.71473e-14	6.80986e-58	-0.54636	0.781	0.88	2.49248e-53
ITK	3.43333e-16	0.913728	0.711	0.714	1.25663e-11	0.000647098	0.0765606	0.909	0.711	1	3.95034e-118	-0.736575	0.792	0.909	1.44586e-113
BTN3A2	0.000947708	-0.126	0.274	0.389	1	0.63629	-0.299694	0.325	0.274	1	1.82296e-22	0.524659	0.412	0.325	6.67221e-18
DYNC2LI1	0.927267	0.0820445	0.028	0.028	1	0.560733	0.00814816	0.034	0.028	1	0.143256	-0.0630324	0.028	0.034	1
CXCR6	0.0133074	0.0764741	0.005	0.001	1	0.364971	-0.0476427	0.003	0.005	1	0.674618	-0.00405879	0.002	0.003	1
BTN3A3	0.0716822	-0.0462784	0.087	0.121	1	0.000302552	0.200034	0.164	0.087	1	0.00337059	-0.0569746	0.134	0.164	1
ARL4C	5.76038e-06	-0.128993	0.491	0.678	0.210836	0.328176	-0.257961	0.621	0.491	1	7.10064e-26	0.426472	0.683	0.621	2.59891e-21
HLA-DPB1	0.00321621	-0.218319	0.082	0.139	1	1.39968e-12	0.746116	0.256	0.082	5.12297e-08	1.41374e-05	-0.146294	0.201	0.256	0.517443
CD2	2.6099e-17	-0.557558	0.409	0.673	9.55248e-13	5.18591e-27	0.78159	0.741	0.409	1.8981e-22	0.0855398	-0.0647192	0.711	0.741	1
UTRN	1.10269e-28	1.50272	0.77	0.684	4.03595e-24	0.0421394	-0.311373	0.923	0.77	1	1.50576e-133	-0.82947	0.782	0.923	5.51124e-129
CD28	0.279089	0.420642	0.386	0.41	1	1.65467e-11	0.437412	0.63	0.386	6.05626e-07	1.26668e-35	-0.567486	0.472	0.63	4.63618e-31
GPR174	1.95588e-07	-0.744833	0.077	0.184	0.00715871	2.42149e-24	1.63786	0.338	0.077	8.86291e-20	3.90581e-19	-0.441137	0.233	0.338	1.42957e-14
BIRC3	1.05364e-05	-0.502476	0.199	0.32	0.385642	3.75493e-31	1.33333	0.55	0.199	1.37434e-26	9.60767e-41	-0.58978	0.377	0.55	3.5165e-36
HLA-DPA1	0.49536	0.670455	0.061	0.073	1	6.62531e-11	0.26238	0.208	0.061	2.42493e-06	1.06779e-20	-0.499527	0.12	0.208	3.90821e-16
ARHGAP5	1.86172e-05	0.739314	0.304	0.226	0.681408	7.84678e-07	0.384697	0.461	0.304	0.02872	2.97599e-26	-0.563365	0.334	0.461	1.08924e-21
DOCK10	1.0992e-05	0.434756	0.793	0.861	0.402317	1.69101e-39	0.723241	0.98	0.793	6.18925e-35	2.04781e-183	-0.76175	0.913	0.98	7.4952e-179
CPED1	3.33279e-11	0.63236	0.02	0.002	1.21983e-06	0.00573966	-0.525793	0.007	0.02	1	5.65668e-05	-0.12661	0.001	0.007	1
LPAR6	0.126849	0.483043	0.202	0.189	1	0.00345206	0.0586494	0.307	0.202	1	2.26696e-15	-0.316762	0.209	0.307	8.29728e-11
STAT4	2.6114e-13	0.905682	0.621	0.542	9.55797e-09	1.20031e-06	0.26654	0.788	0.621	0.0439324	5.5833e-39	-0.522594	0.69	0.788	2.04354e-34
MORC4	0.945413	0.117626	0.079	0.081	1	0.000869301	0.392834	0.143	0.079	1	3.67351e-10	-0.398201	0.093	0.143	1.34454e-05
GPR183	0.0749724	0.128867	0.266	0.333	1	1.47604e-11	0.419365	0.492	0.266	5.40245e-07	1.4533e-05	-0.137577	0.415	0.492	0.531924
TC2N	0.498221	0.109263	0.652	0.796	1	1.22712e-32	0.774142	0.939	0.652	4.49137e-28	8.20191e-117	-0.68064	0.827	0.939	3.00198e-112
LARP4	0.000540993	0.82626	0.182	0.131	1	0.233553	-0.224125	0.229	0.182	1	4.16895e-13	-0.383736	0.156	0.229	1.52588e-08
BTN3A1	0.855529	0.111184	0.292	0.311	1	3.62908e-06	0.377715	0.458	0.292	0.132828	7.66472e-13	-0.323459	0.359	0.458	2.80537e-08
TRAT1	0.120937	0.473496	0.46	0.509	1	0.000231939	0.0429382	0.663	0.46	1	2.45598e-54	-0.627908	0.48	0.663	8.98913e-50
P2RY10	0.0211026	-0.063556	0.12	0.173	1	7.46421e-15	0.817761	0.333	0.12	2.73198e-10	6.89438e-17	-0.380605	0.229	0.333	2.52341e-12
ETS1	7.12262e-26	0.76963	0.801	0.91	2.60695e-21	6.93591e-38	-1.05441	0.904	0.801	2.53861e-33	1.18249e-31	0.304001	0.913	0.904	4.32803e-27
METTL8	0.305031	0.481888	0.107	0.095	1	0.0296676	0.0663437	0.154	0.107	1	0.000446053	-0.201831	0.122	0.154	1
CNOT6L	1.18978e-17	0.952517	0.719	0.674	4.35473e-13	0.000303866	0.109269	0.881	0.719	1	3.6996e-93	-0.664321	0.747	0.881	1.35409e-88
SH2D1A	0.00892269	-0.330458	0.074	0.121	1	6.43927e-05	0.444007	0.155	0.074	1	0.00042875	-0.135114	0.121	0.155	1
LBH	1.4881e-29	-0.755021	0.32	0.642	5.44659e-25	0.00333466	-0.235422	0.457	0.32	1	1.22137e-34	0.632139	0.548	0.457	4.47035e-30
CD47	0.092122	0.0331644	0.445	0.54	1	3.05736e-15	0.488621	0.727	0.445	1.11902e-10	2.49596e-30	-0.415861	0.575	0.727	9.13547e-26
ICOS	0.171841	0.134328	0.21	0.258	1	1.7943e-17	0.851918	0.471	0.21	6.56733e-13	9.53094e-25	-0.450087	0.334	0.471	3.48842e-20
LRRC39	0.87711	0.292885	0.028	0.027	1	0.77849	-0.320259	0.031	0.028	1	0.619187	0.0902777	0.029	0.031	1
SLAMF7	1.60032e-07	0.389921	0.013	0.001	0.00585731	0.946475	-0.153013	0.013	0.013	1	0.00140047	0.00694756	0.006	0.013	1
NUP43	0.301184	0.189308	0.092	0.079	1	0.0222092	0.289697	0.137	0.092	1	2.91272e-06	-0.22737	0.097	0.137	0.106608
CAMK2D	1.57973e-10	0.993541	0.57	0.496	5.78197e-06	0.000933408	0.0313636	0.736	0.57	1	8.73784e-37	-0.552174	0.616	0.736	3.19814e-32
LCK	2.20425e-36	-1.11139	0.373	0.713	8.06777e-32	7.44432e-36	1.07885	0.735	0.373	2.72469e-31	0.572109	0.00739034	0.704	0.735	1
	Memory CD4T
	Cov vs CTRL					Post Cov vs COV					IPF vs Post Cov
Gene	p_val	avg_log2FC	pct.1	pct.2	p_val_adj	p_val	avg_log2FC	pct.1	pct.2	p_val_adj	p_val	avg_log2FC	pct.1	pct.2	p_val_adj
IL7R	4.37273e-21	0.49016	0.966	0.97	1.60046e-16	6.3978e-27	-0.576347	0.971	0.966	2.34166e-22	7.62923e-11	0.136735	0.967	0.971	2.79237e-06
KLF12	1.0055e-20	0.533889	0.925	0.849	3.68024e-16	3.94149e-13	0.362062	0.974	0.925	1.44263e-08	8.35957e-149	-0.628753	0.918	0.974	3.05968e-144
NAP1L2	0.393713	0.0557334	0.024	0.032	1	0.0598522	-0.00719334	0.045	0.024	1	0.0377443	-0.047012	0.035	0.045	1
S1PR1	0.464835	-0.0999775	0.238	0.254	1	2.6148e-06	0.417945	0.378	0.238	0.0957044	2.90023e-21	-0.390146	0.263	0.378	1.06151e-16
GBP4	2.22458e-05	-0.722706	0.129	0.213	0.81422	1.603e-15	1.10225	0.324	0.129	5.86714e-11	1.04368e-33	-0.562949	0.194	0.324	3.81999e-29
CD96	6.42415e-10	0.517707	0.793	0.753	2.3513e-05	0.182253	0.0610615	0.855	0.793	1	3.61204e-13	-0.257371	0.824	0.855	1.32204e-08
ITK	1.17264e-55	1.01033	0.939	0.772	4.29196e-51	0.0216507	-0.0976759	0.939	0.939	1	1.78446e-145	-0.764446	0.814	0.939	6.53131e-141
BTN3A2	0.069927	-0.18453	0.421	0.461	1	1.09285e-06	-0.61424	0.344	0.421	0.0399992	7.20903e-43	0.726278	0.462	0.344	2.63858e-38
DYNC2LI1	0.764389	-0.0839948	0.024	0.027	1	0.1988	0.150429	0.037	0.024	1	0.0172778	-0.115652	0.027	0.037	1
CXCR6	8.69182e-06	0.365818	0.019	0.003	0.318129	0.0205882	-0.286976	0.008	0.019	1	0.235495	-0.0437558	0.006	0.008	1
BTN3A3	0.979879	-0.0862145	0.148	0.148	1	0.179093	0.0367449	0.184	0.148	1	0.00320583	-0.0417321	0.152	0.184	1
ARL4C	0.47438	-0.0394113	0.713	0.757	1	0.793745	-0.0361104	0.789	0.713	1	3.49132e-16	0.279294	0.803	0.789	1.27786e-11
HLA-DPB1	5.68491e-06	-0.472564	0.148	0.251	0.208074	9.65272e-25	1.01101	0.434	0.148	3.53299e-20	2.74915e-14	-0.254093	0.332	0.434	1.00622e-09
CD2	0.0742011	-0.0154862	0.771	0.833	1	2.9214e-08	0.238691	0.922	0.771	0.00106926	3.27809e-20	-0.219308	0.862	0.922	1.19981e-15
UTRN	1.3076e-26	0.722566	0.922	0.847	4.78595e-22	9.4942e-06	0.172071	0.975	0.922	0.347497	1.00951e-156	-0.655701	0.907	0.975	3.6949e-152
CD28	4.87499e-06	0.507546	0.569	0.508	0.178429	1.73409e-05	0.281276	0.731	0.569	0.634696	1.58854e-47	-0.532628	0.584	0.731	5.81421e-43
GPR174	2.27121e-05	-0.557636	0.19	0.286	0.831287	2.00115e-22	1.13946	0.454	0.19	7.32443e-18	4.16579e-23	-0.411349	0.334	0.454	1.52472e-18
BIRC3	0.149286	-0.00865369	0.462	0.507	1	1.08135e-14	0.53495	0.69	0.462	3.95786e-10	1.45496e-54	-0.567306	0.514	0.69	5.32532e-50
HLA-DPA1	0.043943	-0.265862	0.131	0.171	1	4.54652e-17	1.07253	0.347	0.131	1.66407e-12	3.33234e-20	-0.378818	0.242	0.347	1.21967e-15
ARHGAP5	5.74651e-18	0.921136	0.499	0.311	2.10328e-13	0.348123	0.00442996	0.553	0.499	1	2.02261e-39	-0.571256	0.404	0.553	7.40297e-35
DOCK10	7.66494e-05	0.257171	0.9	0.889	1	1.63727e-30	0.61614	0.98	0.9	5.99256e-26	1.65705e-135	-0.59034	0.932	0.98	6.06498e-131
CPED1	0.911538	-0.00264062	0.002	0.003	1	0.0520347	0.183475	0.014	0.002	1	1.21142e-09	-0.200042	0.002	0.014	4.43391e-05
LPAR6	0.632098	0.0223089	0.326	0.348	1	0.00286808	0.0785258	0.445	0.326	1	1.11909e-24	-0.345161	0.309	0.445	4.09597e-20
STAT4	4.26585e-19	0.808734	0.698	0.52	1.56134e-14	0.0535377	0.172784	0.732	0.698	1	4.32774e-16	-0.377651	0.681	0.732	1.584e-11
MORC4	0.0377272	0.358757	0.131	0.101	1	0.0197327	0.168717	0.185	0.131	1	4.33586e-18	-0.482979	0.113	0.185	1.58697e-13
GPR183	0.310278	0.126019	0.555	0.559	1	0.0318844	0.0965488	0.654	0.555	1	1.81458e-23	-0.35842	0.544	0.654	6.64156e-19
TC2N	0.0017554	0.209798	0.839	0.817	1	1.34829e-17	0.490493	0.945	0.839	4.93486e-13	6.72874e-104	-0.58234	0.862	0.945	2.46279e-99
LARP4	3.7135e-09	0.681259	0.28	0.167	0.000135918	0.589369	-0.184604	0.286	0.28	1	4.05522e-20	-0.393616	0.188	0.286	1.48425e-15
BTN3A1	0.000363196	0.370284	0.443	0.363	1	0.289571	-0.0203039	0.518	0.443	1	9.89317e-11	-0.200867	0.422	0.518	3.621e-06
TRAT1	0.081704	0.296439	0.601	0.599	1	0.0124806	0.0279404	0.729	0.601	1	6.00686e-64	-0.580739	0.547	0.729	2.19857e-59
P2RY10	0.103245	-0.146619	0.204	0.237	1	2.41777e-16	0.810811	0.43	0.204	8.84927e-12	1.31904e-34	-0.472014	0.277	0.43	4.82784e-30
ETS1	3.19017e-59	0.786959	0.981	0.928	1.16763e-54	8.70453e-92	-1.05756	0.937	0.981	3.18595e-87	3.1806e-39	0.320073	0.941	0.937	1.16413e-34
METTL8	0.0307134	0.306239	0.173	0.135	1	0.192931	0.0601389	0.207	0.173	1	1.59591e-07	-0.292334	0.158	0.207	0.00584117
CNOT6L	2.4278e-69	1.23592	0.929	0.767	8.88598e-65	0.0103618	0.173017	0.963	0.929	1	2.604e-214	-0.892264	0.844	0.963	9.53091e-210
SH2D1A	0.0196445	0.243761	0.243	0.193	1	0.934756	-0.13154	0.253	0.243	1	6.79221e-05	-0.107184	0.205	0.253	1
LBH	6.20555e-09	-0.497198	0.409	0.55	0.000227129	0.18479	-0.347365	0.423	0.409	1	9.31625e-18	0.469344	0.481	0.423	3.40984e-13
CD47	0.88902	-0.0128897	0.625	0.657	1	2.70985e-11	0.433071	0.839	0.625	9.91834e-07	2.23457e-31	-0.32887	0.701	0.839	8.17874e-27
ICOS	1.2181e-08	0.745565	0.472	0.363	0.000445836	0.216852	0.0360287	0.545	0.472	1	5.85519e-32	-0.47175	0.4	0.545	2.14306e-27
LRRC39	0.0563171	0.312178	0.039	0.024	1	0.703519	-0.197872	0.036	0.039	1	0.0688444	-0.037719	0.028	0.036	1
SLAMF7	0.141587	0.0792404	0.01	0.004	1	0.0674948	0.190495	0.024	0.01	1	0.00270098	-0.0650581	0.014	0.024	1
NUP43	0.259651	0.0843048	0.097	0.081	1	0.775067	-0.0271223	0.104	0.097	1	0.00806778	-0.0777293	0.084	0.104	1
CAMK2D	1.63934e-20	0.925639	0.698	0.54	6.00016e-16	0.01503	-0.283096	0.695	0.698	1	1.18047e-17	-0.350481	0.61	0.695	4.32062e-13
LCK	5.13164e-18	-0.588647	0.555	0.747	1.87823e-13	7.12103e-21	0.578542	0.806	0.555	2.60637e-16	0.00113843	-0.0734035	0.752	0.806	1

### Sheet: 43 GENES ON CD8T
	Memory CD8T GZMB+
	Cov vs CTRL					Post Cov vs COV					IPF vs Post Cov
Gene	p_val	avg_log2FC	pct.1	pct.2	p_val_adj	p_val	avg_log2FC	pct.1	pct.2	p_val_adj	p_val	avg_log2FC	pct.1	pct.2	p_val_adj
IL7R	1.19348e-05	-0.255538	0.199	0.349	0.436827	0.0453382	-0.763015	0.277	0.199	1	6.17977e-63	1.04736	0.455	0.277	2.26186e-58
KLF12	8.4573e-09	0.543841	0.863	0.802	0.000309546	2.11428e-09	0.377953	0.964	0.863	7.73847e-05	1.16014e-147	-0.705051	0.88	0.964	4.24622e-143
NAP1L2	0.425194	-0.229442	0.007	0.012	1	0.0552713	0.356104	0.024	0.007	1	0.688784	-0.0185582	0.023	0.024	1
S1PR1	0.0595629	-0.159592	0.144	0.191	1	0.415919	-0.259168	0.167	0.144	1	0.00820056	0.239329	0.186	0.167	1
GBP4	0.000119232	0.446258	0.219	0.121	1	0.282508	0.118046	0.249	0.219	1	3.06004e-09	-0.262506	0.185	0.249	0.000112
CD96	4.75681e-20	1.00513	0.801	0.619	1.74104e-15	0.00757441	-0.258388	0.813	0.801	1	2.00563e-33	-0.445876	0.731	0.813	7.34082e-29
ITK	0.00836648	0.306334	0.64	0.558	1	3.8693e-20	0.751008	0.856	0.64	1.4162e-15	8.99304e-72	-0.552144	0.706	0.856	3.29154e-67
BTN3A2	0.606275	0.0599627	0.565	0.514	1	1.81115e-10	-0.810937	0.423	0.565	6.62899e-06	1.25986e-19	0.440874	0.498	0.423	4.6112e-15
DYNC2LI1	0.982217	-0.0302128	0.021	0.02	1	0.245932	0.228836	0.033	0.021	1	0.695274	-0.0239684	0.032	0.033	1
CXCR6	0.497787	-0.0106535	0.014	0.009	1	0.596655	0.0497832	0.01	0.014	1	0.0625272	0.0726885	0.016	0.01	1
BTN3A3	1.27716e-05	0.625691	0.288	0.165	0.467453	0.00748822	-0.554821	0.231	0.288	1	0.727886	0.0584698	0.219	0.231	1
ARL4C	4.88961e-06	-0.421718	0.808	0.84	0.178965	0.254476	-0.0790489	0.834	0.808	1	6.66846e-34	0.331593	0.881	0.834	2.44072e-29
HLA-DPB1	7.42732e-17	-1.01121	0.469	0.66	2.71847e-12	9.22362e-35	1.08783	0.811	0.469	3.37594e-30	3.38801e-11	-0.191384	0.733	0.811	1.24004e-06
CD2	2.10063e-05	0.550559	0.774	0.743	0.768852	3.63095e-16	-0.960788	0.752	0.774	1.32897e-11	1.54429e-20	0.270123	0.81	0.752	5.65225e-16
UTRN	1.67828e-38	0.907163	0.959	0.898	6.14267e-34	0.00145512	-0.148205	0.987	0.959	1	2.71879e-166	-0.638291	0.938	0.987	9.95106e-162
CD28	0.409851	-0.101205	0.024	0.034	1	0.558498	-0.207676	0.019	0.024	1	1.08805e-05	0.38908	0.037	0.019	0.398238
GPR174	0.00195161	0.314668	0.325	0.227	1	2.45328e-07	0.655096	0.489	0.325	0.00897926	5.80648e-76	-0.996956	0.286	0.489	2.12523e-71
BIRC3	0.0183347	0.1837	0.14	0.088	1	0.00607968	0.385921	0.21	0.14	1	4.04833e-14	-0.383793	0.138	0.21	1.48173e-09
HLA-DPA1	3.14863e-08	-0.846894	0.315	0.466	0.00115243	4.39285e-31	1.26056	0.681	0.315	1.60783e-26	7.11222e-05	-0.116625	0.603	0.681	1
ARHGAP5	0.0362181	0.321315	0.154	0.107	1	0.201614	0.167764	0.188	0.154	1	1.904e-08	-0.388228	0.138	0.188	0.000696882
DOCK10	1.18243e-25	0.979602	0.849	0.644	4.32783e-21	0.00110484	-0.250274	0.876	0.849	1	1.2414e-34	-0.37039	0.79	0.876	4.54366e-30
CPED1	0.0323211	0.245619	0.017	0.005	1	0.28389	-0.191149	0.01	0.017	1	3.04267e-05	-0.129114	0.003	0.01	1
LPAR6	0.0712325	0.161376	0.271	0.209	1	0.00297926	-0.568649	0.207	0.271	1	9.04318e-13	-0.390317	0.138	0.207	3.30989e-08
STAT4	6.24995e-08	0.449026	0.856	0.771	0.00228754	0.00614241	0.190357	0.918	0.856	1	4.1702e-30	-0.364897	0.88	0.918	1.52633e-25
MORC4	0.545758	0.378283	0.055	0.046	1	0.0911879	-0.0278536	0.085	0.055	1	0.000116318	-0.304717	0.061	0.085	1
GPR183	0.515021	0.0472871	0.068	0.08	1	0.0848804	-0.660443	0.047	0.068	1	0.0330007	0.26425	0.058	0.047	1
TC2N	3.91275e-10	-1.05386	0.38	0.537	1.43211e-05	3.83276e-44	1.76139	0.763	0.38	1.40283e-39	6.03602e-18	-0.426409	0.719	0.763	2.20924e-13
LARP4	6.43029e-05	0.675512	0.229	0.13	1	0.421201	-0.111338	0.265	0.229	1	5.71278e-13	-0.384219	0.187	0.265	2.09093e-08
BTN3A1	0.000550649	0.406722	0.582	0.464	1	0.840202	-0.153064	0.647	0.582	1	1.3403e-10	-0.235341	0.549	0.647	4.90565e-06
TRAT1	1.68877e-05	-0.990385	0.038	0.126	0.618107	2.78423e-12	1.35633	0.21	0.038	1.01906e-07	1.13124e-22	-0.56031	0.121	0.21	4.14047e-18
P2RY10	0.82753	-0.190585	0.075	0.078	1	3.85357e-07	0.89581	0.199	0.075	0.0141045	1.01219e-15	-0.424459	0.125	0.199	3.70473e-11
ETS1	4.89916e-23	0.7736	0.897	0.797	1.79314e-18	1.61019e-23	-0.682496	0.871	0.897	5.89344e-19	1.59704e-05	0.0468432	0.879	0.871	0.584534
METTL8	0.581498	0.184415	0.13	0.117	1	0.209997	0.000425188	0.163	0.13	1	0.00444313	-0.131917	0.136	0.163	1
CNOT6L	8.02321e-11	0.601486	0.825	0.71	2.93658e-06	2.25103e-14	0.51974	0.95	0.825	8.239e-10	1.9045e-97	-0.564353	0.861	0.95	6.97067e-93
SH2D1A	0.00127964	-0.725138	0.154	0.238	1	7.40314e-08	0.696061	0.322	0.154	0.00270962	1.4865e-05	-0.0947331	0.258	0.322	0.544073
LBH	0.00183988	-0.365849	0.425	0.498	1	0.578962	-0.10109	0.478	0.425	1	1.57199e-27	0.460446	0.569	0.478	5.75363e-23
CD47	1.82024e-06	0.448474	0.757	0.616	0.0666224	0.00140993	-0.319776	0.763	0.757	1	1.85235e-07	-0.144338	0.684	0.763	0.00677978
ICOS	0.412723	-0.132632	0.062	0.076	1	0.307745	0.135845	0.079	0.062	1	0.000575273	0.318039	0.101	0.079	1
LRRC39	0.113708	0.195409	0.027	0.014	1	0.887107	-0.130441	0.026	0.027	1	0.785177	0.128135	0.027	0.026	1
SLAMF7	0.599942	0.0767086	0.277	0.249	1	1.54234e-07	0.550172	0.453	0.277	0.00564513	3.97613e-53	-0.74397	0.274	0.453	1.4553e-48
NUP43	0.502571	-0.274245	0.048	0.058	1	0.00195504	0.698363	0.105	0.048	1	3.66106e-06	-0.331045	0.073	0.105	0.133998
CAMK2D	3.64341e-10	0.77365	0.651	0.475	1.33353e-05	0.66956	-0.00457262	0.703	0.651	1	9.16975e-25	-0.421389	0.603	0.703	3.35622e-20
LCK	8.24904e-12	-0.743845	0.507	0.673	3.01923e-07	4.33424e-14	0.616216	0.742	0.507	1.58638e-09	0.208544		0.723	0.742	1
	Memory CD8T GZMK+
	Cov vs CTRL					Post Cov vs COV					IPF vs Post Cov
Gene	p_val	avg_log2FC	pct.1	pct.2	p_val_adj	p_val	avg_log2FC	pct.1	pct.2	p_val_adj	p_val	avg_log2FC	pct.1	pct.2	p_val_adj
IL7R	3.46495e-37	-1.40784	0.267	0.859	1.26821e-32	7.15105e-37	1.16485	0.857	0.267	2.61736e-32	0.110621	-0.0636358	0.848	0.857	1
KLF12	2.92802e-09	-0.39071	0.426	0.807	0.000107169	3.55944e-30	1.04895	0.965	0.426	1.30279e-25	3.6655e-43	-0.521215	0.866	0.965	1.34161e-38
NAP1L2	0.713059	-0.0465617	0.015	0.012	1	0.041771	0.515315	0.047	0.015	1	0.000601846	-0.219078	0.026	0.047	1
S1PR1	0.00299679	0.060857	0.097	0.182	1	3.66044e-06	0.128791	0.247	0.097	0.133976	2.78598e-07	-0.290514	0.166	0.247	0.010197
GBP4	0.0180232	-0.372913	0.144	0.215	1	2.0194e-08	0.84163	0.347	0.144	0.00073912	1.73825e-24	-0.657263	0.185	0.347	6.36217e-20
CD96	2.16155e-11	-0.574412	0.385	0.755	7.91151e-07	1.45608e-28	1.06589	0.91	0.385	5.32938e-24	7.24461e-39	-0.586299	0.767	0.91	2.6516e-34
ITK	6.7005e-12	-0.778259	0.349	0.657	2.45245e-07	1.52736e-37	1.50941	0.862	0.349	5.59028e-33	3.14699e-72	-0.859882	0.683	0.862	1.15183e-67
BTN3A2	7.19088e-05	0.131615	0.303	0.465	1	0.41268	-0.961229	0.36	0.303	1	2.99399e-15	0.667124	0.445	0.36	1.09583e-10
DYNC2LI1	0.218109	0.674972	0.015	0.032	1	0.114417	-0.684106	0.038	0.015	1	0.311144	0.0181492	0.031	0.038	1
CXCR6	0.0568965	0.627795	0.082	0.048	1	0.897723	-0.22704	0.081	0.082	1	0.000915019	-0.257391	0.052	0.081	1
BTN3A3	0.0876861	0.622873	0.123	0.172	1	0.001674	-0.419983	0.224	0.123	1	0.000676411	-0.171723	0.168	0.224	1
ARL4C	1.13388e-12	-0.337793	0.364	0.721	4.1501e-08	5.34667e-23	0.506532	0.844	0.364	1.95693e-18	0.050773	0.0938536	0.805	0.844	1
HLA-DPB1	2.40553e-15	-0.859874	0.195	0.543	8.80447e-11	1.41455e-31	1.20271	0.714	0.195	5.1774e-27	0.00635187	-0.11467	0.626	0.714	1
CD2	5.73547e-15	-0.604366	0.369	0.778	2.09924e-10	2.36565e-23	0.702212	0.883	0.369	8.65853e-19	0.426344	-0.0261147	0.842	0.883	1
UTRN	0.0192668	0.636597	0.497	0.842	1	1.6227e-15	0.262172	0.973	0.497	5.93926e-11	3.61971e-61	-0.580609	0.913	0.973	1.32485e-56
CD28	0.00034575	-0.296421	0.221	0.359	1	1.31086e-09	0.770026	0.459	0.221	4.79787e-05	9.38862e-24	-0.748259	0.295	0.459	3.43633e-19
GPR174	3.63345e-06	-0.942807	0.138	0.302	0.132988	6.75036e-19	1.69808	0.489	0.138	2.4707e-14	1.90806e-24	-0.664976	0.31	0.489	6.98368e-20
BIRC3	3.79081e-09	-0.875184	0.067	0.262	0.000138747	2.3715e-14	1.0626	0.339	0.067	8.67994e-10	1.54169e-08	-0.271921	0.237	0.339	0.000564273
HLA-DPA1	2.84392e-11	-1.00855	0.149	0.404	1.0409e-06	4.57057e-31	1.58595	0.631	0.149	1.67287e-26	2.60451e-07	-0.200809	0.499	0.631	0.00953276
ARHGAP5	0.0132559	-0.361762	0.113	0.189	1	1.99396e-09	1.12366	0.329	0.113	7.29808e-05	2.09298e-13	-0.506743	0.211	0.329	7.66052e-09
DOCK10	2.07838e-05	-0.175535	0.472	0.801	0.760709	2.92937e-15	0.577573	0.922	0.472	1.07218e-10	2.20493e-39	-0.559027	0.817	0.922	8.07026e-35
CPED1	0.58378	0.497588	0.005	0.003	1	0.140156	-0.207838	0.021	0.005	1	1.27236e-11	-0.330909	0.001	0.021	4.65695e-07
LPAR6	0.0300673	-0.274943	0.077	0.134	1	6.62651e-05	0.409925	0.199	0.077	1	3.45659e-05	-0.157648	0.138	0.199	1
STAT4	9.76127e-08	-0.129403	0.359	0.68	0.00357272	3.4764e-41	1.42681	0.931	0.359	1.2724e-36	4.15734e-40	-0.546362	0.842	0.931	1.52163e-35
MORC4	0.349361	-0.212422	0.036	0.052	1	0.00848148	0.704371	0.092	0.036	1	0.00340198	-0.261888	0.065	0.092	1
GPR183	3.70993e-05	0.0258301	0.205	0.384	1	0.000968969	-0.381809	0.353	0.205	1	3.84374e-13	-0.460648	0.231	0.353	1.40685e-08
TC2N	3.82125e-25	-1.04322	0.333	0.793	1.39862e-20	6.14139e-61	1.84192	0.965	0.333	2.24781e-56	3.20499e-88	-0.747011	0.847	0.965	1.17306e-83
LARP4	0.0614625	1.53502	0.215	0.16	1	0.223244	-1.18926	0.265	0.215	1	5.0631e-10	-0.334649	0.169	0.265	1.85315e-05
BTN3A1	1.66914e-08	-0.856977	0.226	0.441	0.000610923	1.91425e-22	1.26289	0.621	0.226	7.00635e-18	1.0707e-11	-0.287319	0.464	0.621	3.91889e-07
TRAT1	1.37098e-13	-1.7497	0.118	0.399	5.01792e-09	9.25257e-23	1.90996	0.512	0.118	3.38653e-18	5.78332e-22	-0.548902	0.323	0.512	2.11675e-17
P2RY10	0.00526006	0.223001	0.128	0.214	1	2.23075e-08	0.0518512	0.329	0.128	0.000816478	1.58325e-21	-0.554603	0.177	0.329	5.79486e-17
ETS1	0.000246055	0.185799	0.456	0.82	1	6.833e-06	-0.229183	0.902	0.456	0.250095	0.00602645	0.107094	0.877	0.902	1
METTL8	0.293958	0.103724	0.077	0.101	1	0.0226447	0.283822	0.135	0.077	1	0.0348835	-0.121106	0.109	0.135	1
CNOT6L	0.00135403	0.135772	0.446	0.751	1	1.55622e-44	1.44311	0.975	0.446	5.69591e-40	1.46363e-106	-0.865355	0.855	0.975	5.35704e-102
SH2D1A	0.0209494	-0.259254	0.215	0.302	1	1.13091e-05	0.295673	0.401	0.215	0.413926	0.0474317	0.0242948	0.339	0.401	1
LBH	2.54879e-15	-0.804417	0.231	0.543	9.32884e-11	6.79444e-09	0.145955	0.469	0.231	0.000248683	9.75753e-09	0.465954	0.5	0.469	0.000357135
CD47	7.32818e-05	0.355365	0.344	0.551	1	1.28225e-15	0.0258149	0.744	0.344	4.69316e-11	7.10033e-11	-0.272421	0.597	0.744	2.59879e-06
ICOS	0.240757	-0.34087	0.133	0.165	1	0.185909	0.113319	0.171	0.133	1	0.000227641	-0.233411	0.123	0.171	1
LRRC39	0.710285	0.0840882	0.026	0.021	1	0.582471	-0.21364	0.02	0.026	1	0.679777	0.0891183	0.022	0.02	1
SLAMF7	0.0618527	0.0839542	0.097	0.145	1	2.58551e-13	0.958587	0.36	0.097	9.46324e-09	1.95987e-16	-0.5261	0.22	0.36	7.17331e-12
NUP43	0.647421	-0.228642	0.046	0.053	1	0.0618297	0.498703	0.084	0.046	1	0.0138831	-0.123872	0.061	0.084	1
CAMK2D	0.0100515	0.00991415	0.364	0.519	1	9.41271e-12	0.632699	0.692	0.364	3.44515e-07	9.59786e-15	-0.450822	0.556	0.692	3.51291e-10
LCK	2.52079e-24	-1.41222	0.297	0.749	9.22636e-20	5.09117e-25	1.17223	0.777	0.297	1.86342e-20	0.902625	0.0485403	0.7	0.777	1
	Naïve CD8T
	Cov vs CTRL					Post Cov vs COV					IPF vs Post Cov
Gene	p_val	avg_log2FC	pct.1	pct.2	p_val_adj	p_val	avg_log2FC	pct.1	pct.2	p_val_adj	p_val	avg_log2FC	pct.1	pct.2	p_val_adj
IL7R	7.01567e-35	0.858955	1	0.964	2.5678e-30	7.24291e-32	-0.830798	0.987	1	2.65098e-27	5.41387e-07	0.224499	0.979	0.987	0.0198153
KLF12	3.91796e-05	0.437096	0.878	0.801	1	1.36053e-09	0.503893	0.963	0.878	4.97967e-05	5.98339e-21	-0.510639	0.864	0.963	2.18998e-16
NAP1L2	0.78275	0.0458767	0.024	0.021	1	0.756477	-0.0176176	0.029	0.024	1	0.563401	-0.0549724	0.024	0.029	1
S1PR1	0.47411	0.280252	0.201	0.187	1	0.561655	-0.141396	0.248	0.201	1	0.00590872	-0.290504	0.177	0.248	1
GBP4	0.00834216	-0.523199	0.055	0.13	1	5.34468e-07	0.945816	0.241	0.055	0.0195621	0.000188593	-0.203866	0.146	0.241	1
CD96	0.00149785	0.333849	0.884	0.875	1	1.10454e-07	0.460333	0.964	0.884	0.00404272	1.45664e-09	-0.357075	0.939	0.964	5.33146e-05
ITK	4.12223e-21	0.927909	0.933	0.807	1.50878e-16	0.000377851	-0.275057	0.929	0.933	1	1.82454e-07	-0.408722	0.875	0.929	0.006678
BTN3A2	0.963157	0.0378989	0.433	0.464	1	0.0347359	-0.529304	0.421	0.433	1	1.09872e-05	0.534236	0.485	0.421	0.402144
DYNC2LI1	0.79069	-0.082218	0.024	0.028	1	0.288474	0.212829	0.043	0.024	1	0.326491	-0.0822075	0.032	0.043	1
CXCR6	0.0126343	0.212796	0.012	0.002	1	0.00249514	-0.242919	0	0.012	1	1	0	0	0	1
BTN3A3	0.177973	-0.0797725	0.128	0.181	1	0.0934526	0.042917	0.201	0.128	1	0.692938	0.16252	0.196	0.201	1
ARL4C	0.0678335	0.212629	0.585	0.592	1	0.102261	-0.271857	0.627	0.585	1	0.0049465	0.287317	0.647	0.627	1
HLA-DPB1	0.0220825	-0.362623	0.238	0.339	1	0.00195351	0.332211	0.419	0.238	1	0.523102	0.203096	0.384	0.419	1
CD2	3.27271e-05	-0.436164	0.537	0.735	1	6.34651e-05	0.44708	0.767	0.537	1	0.525219	0.0261518	0.717	0.767	1
UTRN	1.33245e-09	0.736041	0.854	0.769	4.87689e-05	0.221597	0.0621003	0.943	0.854	1	2.79251e-16	-0.54547	0.814	0.943	1.02209e-11
CD28	0.132927	-0.140057	0.25	0.33	1	5.23873e-05	0.636641	0.464	0.25	1	0.0938906	-0.211922	0.39	0.464	1
GPR174	0.0124707	-0.505832	0.116	0.201	1	5.02848e-08	1.29717	0.34	0.116	0.00184047	0.00188011	-0.415407	0.257	0.34	1
BIRC3	0.0602357	-0.363152	0.146	0.218	1	3.1364e-06	1.08726	0.345	0.146	0.114795	0.269892	-0.234928	0.307	0.345	1
HLA-DPA1	0.139267	-0.227663	0.061	0.098	1	8.45223e-08	1.17564	0.263	0.061	0.0030936	0.00108417	-0.358958	0.177	0.263	1
ARHGAP5	0.000343234	0.728479	0.372	0.26	1	0.732575	0.0117966	0.419	0.372	1	0.0334068	-0.245311	0.34	0.419	1
DOCK10	3.39469e-08	0.488002	0.915	0.91	0.00124249	8.8886e-05	0.365582	0.988	0.915	1	1.32888e-12	-0.395132	0.97	0.988	4.86383e-08
CPED1	0.619495	-0.0352845	0	0.002	1	0.34961	0.083011	0.005	0	1	0.255087	-0.000674005	0.002	0.005	1
LPAR6	0.165096	-0.0925888	0.049	0.082	1	0.00225916	0.534038	0.14	0.049	1	1.33281e-05	-0.558685	0.066	0.14	0.48782
STAT4	2.50019e-20	1.02599	0.878	0.748	9.15096e-16	0.128713	-0.186101	0.911	0.878	1	2.17019e-06	-0.272549	0.859	0.911	0.079431
MORC4	0.000382328	0.908963	0.128	0.057	1	0.2188	-0.416569	0.1	0.128	1	0.0351582	-0.364263	0.067	0.1	1
GPR183	0.0934962	0.762649	0.11	0.076	1	0.00149243	0.382965	0.232	0.11	1	0.00370731	-0.353702	0.164	0.232	1
TC2N	0.673258	0.196086	0.726	0.79	1	1.25318e-05	0.404295	0.901	0.726	0.458677	8.03012e-19	-0.61764	0.761	0.901	2.93911e-14
LARP4	0.0449102	0.384345	0.238	0.18	1	0.13771	0.226193	0.321	0.238	1	1.49617e-09	-0.724406	0.17	0.321	5.47614e-05
BTN3A1	0.0295153	0.326597	0.439	0.389	1	0.996391	-0.0869953	0.523	0.439	1	0.284406	-0.0375281	0.445	0.523	1
TRAT1	0.531432	0.0320613	0.22	0.262	1	0.000336464	0.480708	0.411	0.22	1	6.09371e-13	-0.775638	0.215	0.411	2.23036e-08
P2RY10	0.229334	-0.119353	0.14	0.187	1	0.000100923	0.637967	0.309	0.14	1	5.6302e-06	-0.402649	0.188	0.309	0.206071
ETS1	1.16667e-51	1.28654	1	0.919	4.27012e-47	6.78278e-62	-1.63319	0.919	1	2.48257e-57	5.25683e-18	0.511474	0.937	0.919	1.92405e-13
METTL8	0.115279	-0.0591718	0.079	0.126	1	0.03551	0.104721	0.148	0.079	1	0.282706	0.00972267	0.124	0.148	1
CNOT6L	2.58468e-21	0.977986	0.902	0.807	9.4602e-17	0.0828937	-0.130382	0.941	0.902	1	3.11973e-22	-0.601867	0.793	0.941	1.14185e-17
SH2D1A	0.196236	-0.275825	0.104	0.144	1	0.00433582	0.440788	0.215	0.104	1	0.120712	0.0805784	0.165	0.215	1
LBH	1.45824e-07	-0.617599	0.579	0.783	0.0053373	0.482748	-0.166546	0.663	0.579	1	0.00379722	0.307237	0.653	0.663	1
CD47	0.982461	0.0392227	0.512	0.564	1	0.000248807	0.404925	0.744	0.512	1	0.000420961	-0.251559	0.613	0.744	1
ICOS	0.446213	0.214165	0.152	0.136	1	0.000152566	0.904564	0.311	0.152	1	3.18917e-08	-0.676293	0.17	0.311	0.00116727
LRRC39	0.525268	0.120186	0.037	0.028	1	0.709502	-0.0569194	0.044	0.037	1	0.106501	-0.0827687	0.027	0.044	1
SLAMF7	0.218553	0.0551072	0.006	0.002	1	0.688611	0.042042	0.009	0.006	1	0.331325	-0.00999089	0.005	0.009	1
NUP43	0.00149344	0.691299	0.165	0.09	1	0.0910204	-0.571397	0.124	0.165	1	0.326444	-0.0156124	0.103	0.124	1
CAMK2D	0.0239495	0.369504	0.598	0.591	1	2.17079e-05	0.512245	0.809	0.598	0.794529	4.18631e-08	-0.417795	0.692	0.809	0.00153223
LCK	0.000412544	-0.343913	0.634	0.808	1	3.68441e-05	0.37531	0.865	0.634	1	0.0401081	-0.0773069	0.767	0.865	1
	Treg
	Cov vs CTRL					Post Cov vs COV					IPF vs Post Cov
Gene	p_val	avg_log2FC	pct.1	pct.2	p_val_adj	p_val	avg_log2FC	pct.1	pct.2	p_val_adj	p_val	avg_log2FC	pct.1	pct.2	p_val_adj
IL7R	0.234792	-0.114416	0.82	0.835	1	0.0346877	-0.37072	0.769	0.82	1	0.394024	-0.010851	0.808	0.769	1
KLF12	0.376173	-0.0829224	0.861	0.919	1	5.20967e-08	0.579387	0.951	0.861	0.00190679	9.32588e-12	-0.501823	0.932	0.951	3.41337e-07
NAP1L2	0.852373	0.0264971	0.016	0.019	1	0.0411091	0.631114	0.063	0.016	1	0.859846	-0.0396379	0.06	0.063	1
S1PR1	0.000501236	-0.987012	0.164	0.335	1	0.00135174	0.818927	0.315	0.164	1	0.00153638	-0.526348	0.216	0.315	1
GBP4	0.100283	-0.539572	0.221	0.288	1	0.0127127	0.641584	0.331	0.221	1	0.0260512	-0.24972	0.255	0.331	1
CD96	0.0321952	0.38735	0.746	0.746	1	0.091695	-0.263064	0.683	0.746	1	0.0881929	-0.00703419	0.792	0.683	1
ITK	0.000164878	0.598878	0.836	0.773	1	0.000173671	0.422942	0.945	0.836	1	8.62055e-21	-0.755233	0.805	0.945	3.15521e-16
BTN3A2	0.0572826	-0.31066	0.475	0.546	1	0.0141448	-0.64524	0.382	0.475	1	0.00509268	0.562416	0.426	0.382	1
DYNC2LI1	0.483582	-0.0298311	0.041	0.027	1	0.503366	0.00711453	0.029	0.041	1	0.999254	0.0265114	0.029	0.029	1
CXCR6	0.931672	-0.349726	0.049	0.05	1	0.708044	0.213776	0.057	0.049	1	0.0429528	-0.174318	0.029	0.057	1
BTN3A3	0.597458	0.239462	0.189	0.165	1	0.29251	0.0701112	0.237	0.189	1	0.189611	-0.198032	0.197	0.237	1
ARL4C	0.0473388	-0.337256	0.754	0.815	1	0.99678	-0.0186751	0.781	0.754	1	0.00136646	0.27669	0.818	0.781	1
HLA-DPB1	0.608834	-0.204815	0.393	0.415	1	0.00106774	0.415478	0.589	0.393	1	0.260976	0.031273	0.512	0.589	1
CD2	0.293677	-0.0646315	0.82	0.873	1	0.244499	0.0600256	0.888	0.82	1	0.00955637	-0.181517	0.847	0.888	1
UTRN	1.42357e-12	0.871867	1	0.904	5.21043e-08	0.582853	-0.0933864	0.973	1	1	6.51771e-24	-0.696492	0.914	0.973	2.38555e-19
CD28	0.297997	0.269211	0.648	0.623	1	0.00440542	0.335896	0.789	0.648	1	1.17864e-06	-0.409763	0.642	0.789	0.0431394
GPR174	0.296702	-0.548381	0.262	0.308	1	6.90967e-06	1.20509	0.474	0.262	0.252901	1.62839e-05	-0.663013	0.345	0.474	0.596005
BIRC3	0.147868	-0.371681	0.516	0.565	1	4.7127e-08	1.02711	0.718	0.516	0.00172489	2.01402e-08	-0.619888	0.561	0.718	0.000737153
HLA-DPA1	0.276906	-0.0726155	0.393	0.312	1	0.00842672	0.479623	0.526	0.393	1	0.0127996	-0.137456	0.405	0.526	1
ARHGAP5	0.0947857	0.437726	0.377	0.285	1	0.134801	0.261357	0.446	0.377	1	0.00090039	-0.429461	0.335	0.446	1
DOCK10	0.00928367	0.280205	0.934	0.877	1	0.0520781	0.192422	0.949	0.934	1	1.96998e-07	-0.369387	0.922	0.949	0.00721033
CPED1	0.00340729	1.02718	0.033	0	1	0.162202	-0.809042	0.014	0.033	1	0.0185319	-0.218134	0	0.014	1
LPAR6	0.367139	0.276111	0.369	0.331	1	0.429762	0.0750752	0.425	0.369	1	7.78901e-05	-0.413838	0.283	0.425	1
STAT4	0.428851	0.258782	0.582	0.6	1	0.49424	0.134621	0.622	0.582	1	0.1202	-0.281169	0.613	0.622	1
MORC4	0.787028	0.0376078	0.09	0.1	1	0.0813086	0.41703	0.153	0.09	1	5.12764e-05	-0.772668	0.065	0.153	1
GPR183	0.663082	-0.100928	0.5	0.504	1	0.546599	-0.181725	0.501	0.5	1	0.0231138	-0.11748	0.405	0.501	1
TC2N	1.19631e-05	-0.581057	0.598	0.781	0.437862	1.9352e-09	0.873494	0.806	0.598	7.08301e-05	8.54864e-11	-0.707883	0.699	0.806	3.12889e-06
LARP4	0.172452	0.368263	0.303	0.238	1	0.71096	-0.0472543	0.327	0.303	1	0.0106605	-0.280196	0.244	0.327	1
BTN3A1	0.113885	0.286912	0.549	0.477	1	0.582037	0.160313	0.575	0.549	1	0.0811479	-0.167647	0.488	0.575	1
TRAT1	0.0798368	-0.224431	0.5	0.581	1	0.0506287	0.306135	0.573	0.5	1	0.0012972	-0.386412	0.47	0.573	1
P2RY10	0.478323	-0.197218	0.254	0.288	1	0.00015109	0.753202	0.45	0.254	1	4.95032e-09	-0.723531	0.26	0.45	0.000181187
ETS1	1.75084e-11	0.73665	0.91	0.931	6.40823e-07	4.70399e-12	-0.692223	0.955	0.91	1.72171e-07	0.00858202	0.161586	0.953	0.955	1
METTL8	0.68227	-0.0197432	0.189	0.169	1	0.853195	0.0812356	0.18	0.189	1	0.744443	0.0389402	0.187	0.18	1
CNOT6L	7.26281e-10	0.847647	0.918	0.838	2.65826e-05	0.425791	0.162274	0.941	0.918	1	3.4526e-17	-0.672602	0.86	0.941	1.26369e-12
SH2D1A	0.0323737	-0.712596	0.197	0.288	1	0.037804	0.487052	0.288	0.197	1	0.0477262	-0.181873	0.218	0.288	1
LBH	0.010542	-0.623472	0.426	0.577	1	0.79234	-0.153581	0.468	0.426	1	0.0184653	0.442917	0.494	0.468	1
CD47	0.1909	-0.267565	0.721	0.75	1	1.19204e-05	0.577311	0.873	0.721	0.436298	5.80756e-07	-0.378341	0.727	0.873	0.0212562
ICOS	0.00123815	0.761247	0.525	0.392	1	0.27397	-0.162312	0.503	0.525	1	0.621496	0.0390863	0.46	0.503	1
LRRC39	0.0260036	0.329973	0.049	0.012	1	0.545937	0.0263393	0.037	0.049	1	0.386164	-0.0581913	0.026	0.037	1
SLAMF7	0.235493	-0.296312	0	0.012	1	0.00934644	0.728106	0.053	0	1	0.0781306	-0.20947	0.029	0.053	1
NUP43	0.299844	0.522186	0.131	0.1	1	0.792157	-0.273885	0.127	0.131	1	0.111444	-0.182375	0.091	0.127	1
CAMK2D	6.91723e-08	1.03716	0.811	0.6	0.00253178	0.0732814	-0.323526	0.767	0.811	1	0.0155189	-0.226942	0.704	0.767	1
LCK	0.0014095	-0.599308	0.623	0.719	1	1.86519e-07	0.733177	0.816	0.623	0.00682679	0.42086	-0.0874142	0.769	0.816	1
